# SPIN1 selectively silences evolutionarily young transposable elements through chromatin regulation

**DOI:** 10.64898/2026.08.20.746118

**Authors:** Hiromi Yamada, Chikara Takeuchi, Clive Barker, Nayuta Yakushiji-Kaminatsui, Aoi Shibuya, Koshi Imami, Haruhiko Koseki, Yuka W. Iwasaki

## Abstract

Mammalian genomes encode multiple transposable element (TE) silencing pathways that distinguish their targets through different molecular features, with KRAB zinc finger proteins recognizing DNA sequence, the HUSH complex sensing intronless transcripts, and the PIWI–piRNA pathway using small RNA guides. How chromatin state itself contributes to TE recognition remains less defined. Here we identify Spindlin1 (SPIN1), a three-Tudor-domain histone reader implicated in germline piRNA-directed DNA methylation, as a transcriptional repressor of evolutionarily young TEs in mouse embryonic stem cells. SPIN1 selectively binds LINE and ERV loci carrying H3K4me3 and H3K9me3, a chromatin signature enriched at young, transcription-permissive elements, and recognition of these marks by Tudor domains 1 and 2 is required for TE targeting. SPIN1 engages SPINDOC as a Tudor 1 and 3-dependent cofactor whose loss phenocopies SPIN1 depletion, and associates with the H3K9 methyltransferases SETDB1 and G9a. SPIN1 loss reduces H3K9me3 and is accompanied by increased chromatin accessibility, without altering DNA methylation. Thus, SPIN1 uses a histone-state-based mechanism to identify and repress young TEs in pluripotent cells, mechanistically distinct from its germline mode in which SPIN1 cooperates with the PIWI–piRNA pathway to promote DNA methylation, illustrating how a single histone reader engages distinct silencing machineries across cellular contexts.
