## Supplementary_Table_S1S2 for "SPIN1 selectively silences evolutionarily young transposable elements through chromatin regulation"

### Sheet: Supplementary Table S1
Supplementary Table 1. Sequences of oligonucleotides
Experiment	Name	Sequence
Plasmid construction	lambda_insert_F	GTCTCATCATTTTGGCAAAGGCTAGCGCCACCATGAAC
	lambda_insert_R	CAGCCTGCACCTGAGGAGTGCTATTTGTAAAGCTCATCCATCCC
	tetR_entry_F	TCATTTTGGCAAAGGCTAGCGCCACCATGTCTAGACTGGACAAGAG
	tetR_entry_R	CTTGGGAGATACTCTAGGTGGGCTAGCGCCGCTTTCGCACTTTAGCT
	Zsgreen F	TTTCTGAAGAAGATCTGTCGATGGCCCAGTCCAAGCACGG
	Zsgreen R	GATCCCCGATAAACGTATCGTCAGGGCAAGGCGGAGCCGGA
	TetO_F	GGATCCACTAGTTCTAGAGCCGTCTTCAAGAATTCCTC
	TetO_R	CAATCGACTCCACGCCTAAAGCTTATAC
	Report_F	TTTAGGCGTGGAGTCGATTGCGATCGAATTC
	Report_R	TGGAGCTCCACCGCGGTGGCCATCCGCTTACAGACAAG
	Reporter_LTR_F	GTCGATTGCGATCGAATTCGTGTTGGGAGCCGCCCCCA
	Reporter_LTR_R	CTACGCGGCCGCTCACGTCGTGTTATTAGACGCGTTCTCACGAC
	TIGRE_F	GGATCCACTAGTTCTAGAGCCTGCCCCTAGGAGATGGATAC
	TIGRE_R	TGGAGCTCCACCGCGGTGGCAAAAGTGGAGAGGCGTGAG
	Reporter_tigre_R	AACAGAAAACATCCCAATCGCATCCGCTTACAGACAAG
	Reporter_Tet_tigre_R	CATAACACCTAACTAAATCGCGTCTTCAAGAATTCCTCGAG
	TIGRE_cut_F	CACCGACTGCCATAACACCTAACTT
	TIGRE_cut_R	AAACAAGTTAGGTGTTATGGCAGT
	Spin1_3xFlag_F	AGCATATGCAGGAATTCGATATGAAGACCCCATTCGGGAAGACA
	Spin1_3xFlag_R	ACGGTATCGATAAGCTTGATCTAGGATGTTTTCACCAAATCGTA
	Spin1_pPB-HygR_F	GATGACGTGGTGGATATGAAGACCCCATTCGGGAAGACAC
	Spin1_pPB-HygR_R	ACGTTAGGGGGGGATCTAGGATGTTTTCACCAAATCGTAG
	SPIN1-tetR-F	GATGACGTGGTGGATATGAAGACCCCATTCGGGAAGACAC
	SPIN1-ΔIDR-tetR-F	GATGACGTGGTGGATATGCGGAACATCGTAGGCTGCAGGA
	SPIN1-tetR-R	ACGTTAGGGGGGGATCTAGGATGTTTTCACCAAATCGTAG
	SPIN1-ΔTud3-tetR-R	ACGTTAGGGGGGGATCTACAGGCTGTCCACAACTTCTCCT
	IRES-Hyg_F	CACTCGTCCGAGGGCAAAGGAATAAAAGCTTATCGATACC
	IRES-Hyg_SPIN1-Full_R	GCTTCGGCCAGTAACGTTAGGGGGGGATCTAGGATGTTTT
	IRES-Hyg_SPIN1-dTud3_R	GCTTCGGCCAGTAACGTTAGGGGGGGATCTACAGGCTGTC
	IRES-Hyg_R	GGTATCGATAAGCTTTTATTCCTTTGCCCTCGGACGAGTG
	IRES-Hyg_SPIN1-Full_F	AAAACATCCTAGATCCCCCCCTAACGTTACTGGCCGAAGC
	IRES-Hyg_SPIN1-dTud3_F	GACAGCCTGTAGATCCCCCCCTAACGTTACTGGCCGAAGC
	F-SPIN1-dTud3-IRES-HygR-R	ACGTTAGGGGGGGATCTACAGGCTGTCCACAACTTCTCCT
	Spin1-151_3xFlag_F	ATGCAGGAATTCGATATGCGGAACATCGTAGGCTGCAGGA
	Spin1-789_3xFlag_R	ATCGATAAGCTTGATCTAGGATGTTTTCACCAAATCGTAG
	Spin1-1_3xFlag_F	ATGCAGGAATTCGATATGAAGACCCCATTCGGGAAGACAC
	Spin1-dTud1_3xFlag_F	CCCCGGCGGAACATCAATAAGGATGAAAGAGTTTCTGCAC
	Spin1-dTud2_3xFlag-R	TTCTTTGTAGTCATCCATTGTGTCCGCTAAGTGTGCATCG
	Spin1-dTud3_3xFlag-R	ATCGATAAGCTTGATCTACAGGCTGTCCACAACTTCTCCT
	SPIN1-Y98R_R	CCTTATTAAGTTCTAGTCCACGAACACAGTCAAATCCATC
	SPIN1-Y98R_F	GTTCGTGGACTAGAACTTAATAAGGATGAAAGAGTTTCTG
	SPIN1-F141A_R	CTCTGTCTCAGCCATGTGCTCCACTGCTTTGCCGATCATT
	SPIN1-F141A_F	ATGGCTGAGACAGAGGACGGCTCTAAAGATGAGTGGAGGG
	SPIN1-Y170A_R	GTCTTTCTCAGCGGTGATGTAAAACCATGTGTTCATGACA
	SPIN1-Y170A_F	ACCGCTGAGAAAGACCCTGTCTTGTACATGTACCAGCTCC
	IRES-HygR_R	ATCGATAAGCTTGATTTATTCCTTTGCCCTCGGACGAGTG
	SPINDOC_3xFlag_F	ATGCAGGAATTCGATATGGCCCTGAAAGCCAAGGGCGCCG
	SPINDOC_3xFlag_R	ATCGATAAGCTTGATTCAGCAGGGCTCACCTGAAGAGGGG
RT-qPCR	GAPDH_qPCR_F	CATCACTGCCACCCAGAAGACTG
	GAPDH_qPCR_R	ATGCCAGTGAGCTTCCCGTTCAG
	IAPLTR1_qPCR_F	CGCATGTGCCAAGGGTATCT
	IAPLTR1_qPCR_R	GAGCATTCTCCTTCGCCTCG
	IAPEz-int_qPCR_F	AACGCTGCTGCTTTAACTCC
	IAPEz-int_qPCR_R	TGCACATAAAGCTGGCACA
	IAPEy-int_qPCR_F	TAGAGGCTCCTTTCCTTATGTG
	IAPEy-int_qPCR_R	GATTGTCAGCAAATGGTAGAAGC
	L1MdA_qPCR_F	GGATTCCACACGTGATCCTAA
	L1MdA_qPCR_R	TCCTCTATGAGCAGACCTGGA
	L1MdT_qPCR_F	CAGCGGTCGCCATCTTG
	L1MdT_qPCR_R	CACCCTCTCACCTGTTCAGACTAA
	L1MdGf_qPCR_F	AGGCTGCGACATCTTCGACT
	L1MdGf_qPCR_R	CTCCTCTCTCAGGGAAGGTG
Primers for bisulfite sequencing	GAPDH_bisulfite_F1	GGGAAATGAGAGAGGTTTAGTTATT
	GAPDH_bisulfite_F2	TTCACCTAACACTACACAAAAAAATAC
	L1MdTf_bisulfite_F1	AGAATTTGATAGTTTTTGGAATAGG
	L1MdTf_bisulfite_R1	CTTATATTTAAACCTCCTCCTAACC
	IAPLTR1_bisulfite_F2	TTGTGTTTTAAGTGGTAAATAAATTATTTG
	IAPLTR1_bisulfite_R2	AAAAAAACACCACAAACCAAAAT
sgRNA for CRISPR KO	sgRNA_PCGF6_F1	caccGTCTGATCCCCGCCATGGACG
	sgRNA_PCGF6_R1	aaacCGTCCATGGCGGGGATCAGAC
	sgRNA_PCGF6_F2	caccGTGGGGATCACTTACTGGAG
	sgRNA_PCGF6_R2	aaacCTCCAGTAAGTGATCCCCAC
	sgRNA_Spin1_F	caccGATCCAGCATGGATGGAGAGA
	sgRNA_Spin1_R	aaacTCTCTCCATCCATGCTGGATC
	sgRNA_SPINDOC_F1	caccGTTGCTAGGCCTTCCAACGCT
	sgRNA_SPINDOC_R1	aaacAGCGTTGGAAGGCCTAGCAAC
	sgRNA_UHRF1_F2	caccGTATAGCTCACGTGCCGTCC
	sgRNA_UHRF1_R2	aaacGGACGGCACGTGAGCTATAC

### Sheet: Supplementary Table S2
Supplementary Table 3. Antibodies used in this study
Western blot
Antibody	Host	Clonality	Dilution	Company	Catalog No.
SPIN1	Rabbit	polyclonal	1/1000	Proteintech	12105-1-AP
FLAG M2	Mouse	monoclonal	1/1000	Sigma-Aldrich	F1804-200UG
FLAG	Rabbit	polyclonal	1/1000	Merck	F7425-2MG
SETDB1	Rabbit	polyclonal	1/1000	Proteintech	11231-1-AP
G9a (EHMT2)	Rabbit	polyclonal	1/500	Proteintech	29303-1-AP
SUV39H2	Rabbit	polyclonal	1/1000	Proteintech	11338-1-AP
SPINDOC (C11orf84)	Rabbit	polyclonal	1/500	Sigma-Aldrich	HPA040128-100UL
PCGF6	Rabbit	polyclonal	1/1000	Proteintech	24103-1-AP
β-Tubulin	Mouse	monoclonal	1/1000	DSHB	E7
Anti-Mouse IgG (H+L) Goat IgG Fab’ - HRP	Goat	polyclonal	1/5000	IBL	17601
Anti-Rabbit IgG (H+L) Goat IgG Fab’ - HRP	Goat	polyclonal	1/5000	IBL	17502
Immunoprecipitation
Antibody	Host	Clonality	Dilution	Company	Catalog No.
SPIN1	Rabbit	polyclonal	1μg/10μL beads	Proteintech	12105-1-AP
FLAG M2	Mouse	monoclonal	1μg/10μL beads	Sigma-Aldrich	F1804-200UG
CUT&Tag
Antibody	Host	Clonality	Dilution	Company	Catalog No.
SPIN1	Rabbit	polyclonal	1/100	Proteintech	12105-1-AP
H3K9me3	Mouse	monoclonal	1/100	Active Motif	61013
H3K4me3	Rabbit	polyclonal	1/100	Active Motif	39159
anti-mouse IgG H&L antibody	Rabbit	polyclonal	1/100	Abcam	ab46540
anti-rabbit IgG (H&L) antibody	Guinea Pig	polyclonal	1/100	ROCKLAND	611-201-122
